# Potential mammalian species for investigating the past connections between Amazonia and the Atlantic Forest

**DOI:** 10.1101/2020.12.24.424335

**Authors:** Arielli Fabrício Machado, Camila Duarte Ritter, Cleuton Lima Miranda, Maria João Ramos Pereira, Leandro Duarte

**Author notes:** Author for correspondence: Arielli F. Machado. Postal address: Phylogenetic and Functional Ecology Lab (LEFF), Post-Graduation Programme in Ecology, Universidade Federal do Rio Grande do Sul (UFRGS), Bento Gonçalves Avenue, 9500, Porto Alegre, RS, 91501-970, Brazil. Camila D. Ritter. Postal address: University of Duisburg-Essen, Universitätsstrasse 5 - D-45141 Essen, Germany.

## Abstract

Much evidence suggests that Amazonia and the Atlantic Forest were connected through at least three dispersion routes in the past: the northeast route, the central route, and the southeast-northwest route. According to previous studies, the southeast-northwest route would have been the most frequently used. However, few studies have assessed the use of these routes based on multiple species. Here we present a compilation of potential mammal species that could have dispersed between the two forest regions to investigate these connections. We evaluate the geographic distributions of mammals occurring in both Amazonia and the Atlantic Forest and the likely connective routes between these forests. We classified the species per habitat occupancy (strict forest specialists, species that prefer forest, or generalists) and compiled the genetic data available for each species to evaluate their potential for phylogeographic studies focusing on genetic exchange between the two forest regions. We found 127 mammalian species occurring in both Amazonia and the Atlantic Forest for which significant genetic data was available. Hence, highlighting their potential for phylogeographic studies investigating the past connections between the two forests. Differently from what was previously proposed, the northeast route showed evidence of past use by more mammal species than the remaining two routes. The central route would have been the second most important in terms of species. Our results show the potential of using mammal species to investigate and bring new insights about the past connections between Amazonia and the Atlantic Forest.
