## Supplementary material for "Potential mammalian species for investigating the past connections between Amazonia and the Atlantic Forest": TableS1

### Sheet: Data
Species	Family	Order	Biomes(PagliaETal2012)	Distribution type	Habitat_classification_iucn	Habitat_text_iucn	Walker's mammals of the world or other books	habitat	Northeast_route	Central_route	Southwest_route	Number_of_sequences	Genbank_access	Potential
Alouatta belzebul	Atelidae	Primates	AF, AM	disjunct	Forest	mix of habitats including lowland Amazon rainforest, Marajó várzea forest, and fragments of the northern Atlantic Forest	Primary, Seasonal semi-deciduous terra firme, wet evergreen and floodd forest, and some disturbed forest, prefer the upper levels of the forest (handbook)	SF	1	1	0	255	https://www.ncbi.nlm.nih.gov/nuccore/?term=(Alouatta+belzebul)+AND+%22Alouatta+belzebul%22%5Bporgn%3A__txid30590%5D	High
Alouatta caraya	Atelidae	Primates	AF, AM	continuous	Forest, Savanna	forests		PF	0	1	1	555	https://www.ncbi.nlm.nih.gov/nuccore/?term=(Alouatta+caraya)+AND+%22Alouatta+caraya%22%5Bporgn%3A__txid9502%5D	High
Anoura caudifer	Phyllostomidae	Chiroptera	AF, AM, Ce, Ca, Pt	continuous	Forest	Most found in humid forest, others came from drier regions		G	0	1	1	81	https://www.ncbi.nlm.nih.gov/nuccore/?term=(Anoura+caudifer)+AND+%22Anoura+caudifer%22%5Bporgn%3A__txid27642%5D	Regular
Anoura geoffroyi	Phyllostomidae	Chiroptera	AF, AM, Ce, Ca, Pt	continuous	Forest, Caves and Subterranean Habitats (non-aquatic), Artificial/Terrestrial	strongly associated with streams within tropical evergreen forest, lowland rainforest, deciduous forest, gardens and plantations.		G	1	1	1	1068	https://www.ncbi.nlm.nih.gov/nuccore/?term=(Anoura+geoffroyi)+AND+%22Anoura+geoffroyi%22%5Bporgn%3A__txid148021%5D	High
Artibeus concolor	Phyllostomidae	Chiroptera	AF, AM, Ce, Ca	continuous	Forest	tropical moist forest, including fragmented ones, as well as a variety of forest, cerrado, and secondary habitats such as pastures, orchards, and clearing. Although also taken in the dry deciduous forests of Brazil, the species may be closely tied to more mesic riverine habitats.		G	1	1	0	118	https://www.ncbi.nlm.nih.gov/nuccore/?term=(Artibeus+concolor)+AND+%22Artibeus+concolor%22%5Bporgn%3A__txid40225%5D	Regular
Artibeus lituratus	Phyllostomidae	Chiroptera	AF, AM, Ce, Ca, Pt	continuous	Artificial/Terrestrial, Forest	forests and natural areas, and urbanized environments		G	1	1	1	948	https://www.ncbi.nlm.nih.gov/nuccore/?term=(Artibeus+lituratus)+AND+%22Artibeus+lituratus%22%5Bporgn%3A__txid27634%5D	High
Artibeus obscurus	Phyllostomidae	Chiroptera	AF, AM, Ce, Ca	continuous	Savanna, Forest	mainly in tropical humid forests and secondary habitats including palm groves, orchards, croplands, pastures, and yards in the Higher Amazon basin, moist habitats and multistratal tropical evergreen forest, savannah, Cerrado and Caatinga vegetation.		G	1	1	1	689	https://www.ncbi.nlm.nih.gov/nuccore/?term=(Artibeus+obscurus)+AND+%22Artibeus+obscurus%22%5Bporgn%3A__txid40228%5D	High
Artibeus planirostris	Phyllostomidae	Chiroptera	AF, AM, Ce, Ca, Pt	continuous	Artificial/Terrestrial, Forest	rural areas		G	1	0	1	861	https://www.ncbi.nlm.nih.gov/nuccore/?term=(Artibeus+planirostris)+AND+%22Artibeus+planirostris%22%5Bporgn%3A__txid40230%5D	High
Bradypus variegatus	Bradypodidae	Pilosa	AF, AM, Ce, Ca	continuous	Forest	seasonal mesic tropical forest, semi-deciduous forest (inland Atlantic Forest), cloud forest, and lowland tropical forest		SF	1	1	0	580	https://www.ncbi.nlm.nih.gov/nuccore/?term=(Bradypus+variegatus)+AND+%22Bradypus+variegatus%22%5Bporgn%3A__txid9355%5D	High
Cabassous unicinctus	Chlamyphoridae	Cingulata	AF, AM, Ce, Ca, Pt	continuous	Forest, Grassland, Shrubland, Artificial/Terrestrial	tropical lowland and submontane forest		G	1	1	1	60	https://www.ncbi.nlm.nih.gov/nuccore/?term=(Cabassous+unicinctus)+AND+%22Cabassous+unicinctus%22%5Bporgn%3A__txid48852%5D	Sparse
Caluromys lanatus	Didelphidae	Didelphimorphia	AF, AM, Ce, Pt	continuous	Forest, Artificial/Terrestrial	variety of lowland humid forests that include primary, secondary, disturbed and gallery forests, and plantations	forested moist areas	PF	0	1	1	34	https://www.ncbi.nlm.nih.gov/nuccore/?term=(Caluromys+lanatus)+AND+%22Caluromys+lanatus%22%5Bporgn%3A__txid42713%5D	Sparse
Caluromys philander	Didelphidae	Didelphimorphia	AF, AM, Ce, Pt	disjunct	Forest, Artificial/Terrestrial	arboreal strata in rainforest, subtropical forest and marginal forest, as well as semi-natural areas such as plantations, secondary vegetation and abandoned human settlement areas. It seems to prefer thick, closed vegetation, although it is also found in the upper, open canopy area of the trees.	forested moist areas	PF	1	1	0	89	https://www.ncbi.nlm.nih.gov/nuccore/?term=(Caluromys+philander)+AND+%22Caluromys+philander%22%5Bporgn%3A__txid70610%5D	Regular
Carollia brevicauda	Phyllostomidae	Chiroptera	AF, AM	continuous	Savanna, Artificial/Terrestrial, Forest	inhabits a wide range of forest, forest fragments and savannas.		G	1	1	0	305	https://www.ncbi.nlm.nih.gov/nuccore/?term=(Carollia+brevicauda)+AND+%22Carollia+brevicauda%22%5Bporgn%3A__txid138695%5D	High
Carollia perspicillata	Phyllostomidae	Chiroptera	AF, AM, Ce, Ca, Pt, Pa	continuous	Forest, Caves and Subterranean Habitats (non-aquatic)	variety of habitats		G	1	1	1	1697	https://www.ncbi.nlm.nih.gov/nuccore/?term=(Carollia+perspicillata)+AND+%22Carollia+perspicillata%22%5Bporgn%3A__txid40233%5D	High
Centronycteris maximiliani	Emballonuridae	Chiroptera	AF, AM	continuous	Forest	mature rainforest and secondary forest		SF	1	1	0	11	https://www.ncbi.nlm.nih.gov/nuccore/?term=(Centronycteris+maximiliani)+AND+%22Centronycteris+maximiliani%22%5Bporgn%3A__txid461398%5D	Low
Cerdocyon thous	Canidae	Carnivora	AF, AM?, Ce, Ca, Pt, Pp	disjunct	Forest, Artificial/Terrestrial, Savanna, Shrubland, Grassland, Wetlands (inland)	most habitats including marshland, savanna, cerrado, caatinga, chaco-cerrado-caatinga transitions, scrubland, woodlands, dry and semi-deciduous forests, gallery forest, Atlantic forest, Araucaria forest, isolated savanna within lowland Amazon forest, and montane forest.	variety of habitats (handbook)	G	1	1	1	160	https://www.ncbi.nlm.nih.gov/nuccore/?term=(Cerdocyon+thous)+AND+%22Cerdocyon+thous%22%5Bporgn%3A__txid9620%5D	Regular
Chironectes minimus	Didelphidae	Didelphimorphia	AF, AM, Ce, Pt, Pp	disjunct	Wetlands (inland), Forest	areas of permanent water courses such as streams or rivers, usually with a forest cover, although it has been found in plantations and other disturbed habitats	mainly tropical and subtropical habitats with freshwater streams and lakes.	PF	0	1	0	24	https://www.ncbi.nlm.nih.gov/nuccore/?term=(Chironectes+minimus)+AND+%22Chironectes+minimus%22%5Bporgn%3A__txid91500%5D	Sparse
Choeroniscus minor	Phyllostomidae	Chiroptera	AF, AM, Ce	continuous	Forest, Artificial/Terrestrial, Wetlands (inland)	moist areas in multistratal tropical evergreen forest, rainforest and openings in the forest such as marshes and plantations, and in montane forest, also in in secondary growth at the edge of primary evergreen forest and in mature evergreen forests.		G	1	0	0	22	https://www.ncbi.nlm.nih.gov/nuccore/?term=(Choeroniscus+minor)+AND+%22Choeroniscus+minor%22%5Bporgn%3A__txid249003%5D	Sparse
Chrotopterus auritus	Phyllostomidae	Chiroptera	AF, AM, Ce, Ca, Pt, Pp	continuous	Caves and Subterranean Habitats (non-aquatic), Forest, Artificial/Terrestrial	dense forest, near streams and other moist areas in forested lowlands, tropical rainforests, tropical deciduous forests and cloud forests.		PF	1	1	1	128	https://www.ncbi.nlm.nih.gov/nuccore/?term=(Chrotopterus+auritus)+AND+%22Chrotopterus+auritus%22%5Bporgn%3A__txid148086%5D	Regular
Coendou prehensilis	Erethizontidae	Rodentia	AF, AM, Ce, Ca, Pt	continuous	Forest	lowland rainforest, dry forests, and riparian woodlands in savanna landscapes.		PF	1	1	1	41	https://www.ncbi.nlm.nih.gov/nuccore/?term=(Coendou+prehensilis)+AND+%22Coendou+prehensilis%22%5Bporgn%3A__txid187985%5D	Sparse
Cuniculus paca	Ctenomyidae	Rodentia	AF, AM, Ce, Ca, Pt, Pp	continuous	Forest	forest types in moist areas. It is frequently found in gallery forests near rivers and standing waters	primariamente florestas (Reis et al., 2011)	SF	1	1	1	103	https://www.ncbi.nlm.nih.gov/nuccore/?term=(Cuniculus+paca)+AND+%22Cuniculus+paca%22%5Bporgn%3A__txid108852%5D	Regular
Cyclopes didactylus	Cyclopedidae	Pilosa	AF, AM	disjunct	Forest	semi-deciduous and evergreen tropical moist lowland forest, gallery forest, and mangrove forest		PF	1	0	0	210	https://www.ncbi.nlm.nih.gov/nuccore/?term=(Cyclopes+didactylus)+AND+%22Cyclopes+didactylus%22%5Bporgn%3A__txid84074%5D	Regular
Cynomops abrasus	Molossidae	Chiroptera	AF, AM, Ce, Ca, Pt	continuous	Forest	restricted to forests, in high and dense forests in Argentina. In Paraguay it is found near floodable lands		SF	0	1	0	58	https://www.ncbi.nlm.nih.gov/nuccore/?term=(Cynomops+abrasus)+AND+%22Cynomops+abrasus%22%5Bporgn%3A__txid748910%5D	Sparse
Cynomops greenhalli	Molossidae	Chiroptera	AF, AM, Ca	continuous	Forest, Artificial/Terrestrial	multistratal tropical forest, deciduous and evergreen forest and clearings, often near water		PF	1	0	0	3	https://www.ncbi.nlm.nih.gov/nuccore/?term=(Cynomops+greenhalli)+AND+%22Cynomops+greenhalli%22%5Bporgn%3A__txid1833834%5D	Low
Cynomops planirostris	Molossidae	Chiroptera	AF, AM, Ce, Ca, Pt	continuous	Forest	forests and near rivers		PF	1	1	1	62	https://www.ncbi.nlm.nih.gov/nuccore/?term=(Cynomops+planirostris)+AND+%22Cynomops+planirostris%22%5Bporgn%3A__txid409018%5D	Sparse
Dasyprocta leporina	Dasyproctidae	Rodentia	AM, AF, Ce	continuous	Forest, Artificial/Terrestrial	primarily in open forest, usually distant from both water and dense vegetation. Higher numbers are found in fragmented patches than continuous forest; it can also be found in degraded secondary forest		PF	0	1	0	80	https://www.ncbi.nlm.nih.gov/nuccore/?term=(Dasyprocta+leporina)+AND+%22Dasyprocta+leporina%22%5Bporgn%3A__txid42152%5D	Regular
Dasyprocta prymnolopha	Dasyproctidae	Rodentia	AF, AM, Ca, Ce	continuous	Savanna, Forest	deciduous forest and scrub, including cerrado and caatinga, and probably coastal rainforest habitats. Found within a wide diversity of phytogeographic assemblages in eastern Brazil, from Floresta Ombrófila Densa to Savana and Savana Estépica. It is found in a wide variety of phytogeographic assemblages in Eastern Brazil		G	1	1	0	0	-	Low
Dasypus novemcinctus	Chlamyphoridae	Cingulata	AF, AM, Ce, Ca, Pt, Pp	continuous	Forest, Grassland, Shrubland, Savanna, Artificial/Terrestrial	very adaptable and is present in a variety of habitats		G	1	1	1	118219	https://www.ncbi.nlm.nih.gov/nuccore/?term=(Dasypus+novemcinctus)+AND+%22Dasypus+novemcinctus%22%5Bporgn%3A__txid9361%5D	High
Dasypus septemcinctus	Chlamyphoridae	Cingulata	AF, AM, Ce, Ca, Pt, Pp	continuous	Forest, Savanna, Grassland	grassland species. However, in south-eastern Brazil it prefers to live in gallery forests. It appears adaptable to human disturbance and secondary habitat		G	1	1	1	22	https://www.ncbi.nlm.nih.gov/nuccore/?term=(Dasypus+septemcinctus)+AND+%22Dasypus+septemcinctus%22%5Bporgn%3A__txid1700840%5D	Sparse
Dermanura cinerea	Phyllostomidae	Chiroptera	AF, AM	continuous	Artificial/Terrestrial, Forest, Savanna	mature and disturbed lowland and premontane rainforest, plantations and gardens, forest fragments, primary forests, and savannahs.		G	1	1	0	236	https://www.ncbi.nlm.nih.gov/nuccore/?term=(Dermanura+cinerea)+AND+%22Dermanura+cinerea%22%5Bporgn%3A__txid40224%5D	High
Dermanura gnoma	Phyllostomidae	Chiroptera	AF, AM, Ce	continuous	Forest, Artificial/Terrestrial	mature and disturbed lowland and montane rainforest, plantations and gardens, and cloud forest and deciduous forest		G	1	1	1	213	https://www.ncbi.nlm.nih.gov/nuccore/?term=(Dermanura+gnoma)+AND+%22Dermanura+gnoma%22%5Bporgn%3A__txid40227%5D	Regular
Diaemus youngi	Phyllostomidae	Chiroptera	AF, AM, Ce, Ca, Pt	continuous	Artificial/Terrestrial, Caves and Subterranean Habitats (non-aquatic), Forest	forests and transition zones. This species has been found in moist tropical and dry forests, roosting in caves, tree hollows and on the edges of banana tree plantations		G	1	1	1	42	https://www.ncbi.nlm.nih.gov/nuccore/?term=(Diaemus+youngi)+AND+%22Diaemus+youngi%22%5Bporgn%3A__txid148087%5D	Sparse
Diclidurus albus	Emballonuridae	Chiroptera	AF, AM, Ce, Ca	continuous	Forest, Artificial/Terrestrial	prefer humid habitats like riparian and tropical rainforests but have been found in human-disturbed areas like plantations, clearings, and over villages		G	1	1	1	6	https://www.ncbi.nlm.nih.gov/nuccore/?term=(Diclidurus+albus)+AND+%22Diclidurus+albus%22%5Bporgn%3A__txid148088%5D	Low
Diclidurus scutatus	Emballonuridae	Chiroptera	AF, AM	disjunct	Forest, Artificial/Terrestrial	wet habitats and multistratal evergreen forest		PF	0	0	0	5	https://www.ncbi.nlm.nih.gov/nuccore/?term=(Diclidurus+scutatus)+AND+%22Diclidurus+scutatus%22%5Bporgn%3A__txid210810%5D	Low
Diphylla ecaudata	Phyllostomidae	Chiroptera	AF, AM, Ce, Ca	continuous	Caves and Subterranean Habitats (non-aquatic), Grassland, Forest, Other	all types of forest		G	1	1	0	44	https://www.ncbi.nlm.nih.gov/nuccore/?term=(Diphylla+ecaudata)+AND+%22Diphylla+ecaudata%22%5Bporgn%3A__txid148089%5D	Sparse
Eira barbara	Mustelidae	Carnivora	AF, AM, Ce, Ca, Pt	continuous	Forest, Savanna	tropical and subtropical forests, secondary rain forests, gallery forests, gardens, plantations, cloud forests, and dry scrub forests	main forests but sometimes in plantations and grasslands (handbook)	PF	0	1	1	41	https://www.ncbi.nlm.nih.gov/nuccore/?term=(Eira+barbara)+AND+%22Eira+barbara%22%5Bporgn%3A__txid204263%5D	Sparse
Eptesicus brasiliensis	Vespertilionidae	Chiroptera	AF, AM	continuous	Forest	moist habitats, including montane and lowland forests, gallery forests, open areas, orchards and plantations		G	1	1	1	15	https://www.ncbi.nlm.nih.gov/nuccore/?term=(Eptesicus+brasiliensis)+AND+%22Eptesicus+brasiliensis%22%5Bporgn%3A__txid177183%5D	Low
Eptesicus diminutus	Vespertilionidae	Chiroptera	AF, AM	disjunct	Artificial/Terrestrial, Forest	open areas, and urban and sub-urban areas with low populations		G	0	0	0	17	https://www.ncbi.nlm.nih.gov/nuccore/?term=(Eptesicus+diminutus)+AND+%22Eptesicus+diminutus%22%5Bporgn%3A__txid159320%5D	Low
Eptesicus furinalis	Vespertilionidae	Chiroptera	AF, AM	continuous	Artificial/Terrestrial, Forest	variety of habitats, including roosts in trees and houses, moist habitats, but also crossing roads, in orchards, as well as drier habitats like the Brazilian Cerrado, shrub-tree savannah and thorn-scrub associations.		G	1	1	1	74	https://www.ncbi.nlm.nih.gov/nuccore/?term=(Eptesicus+furinalis)+AND+%22Eptesicus+furinalis%22%5Bporgn%3A__txid124746%5D	Regular
Eumops auripendulus	Molossidae	Chiroptera	AF, AM, Ce, Ca, Pt, Pp	continuous	Forest, Savanna, Artificial/Terrestrial	dense forests, in coastal plains, deciduous forests and chacos, but has been found in human-disturbed areas and in a savanna		G	1	1	1	317	https://www.ncbi.nlm.nih.gov/nuccore/?term=(Eumops+auripendulus)+AND+%22Eumops+auripendulus%22%5Bporgn%3A__txid124747%5D	High
Eumops delticus	Molossidae	Chiroptera	AF, AM	continuous	Forest	unknown		G	1	1	0	0	-	Low
Eumops glaucinus	Molossidae	Chiroptera	AF, AM, Ce, Ca, Pt	continuous	Forest, Artificial/Terrestrial	inhabitant of subtropical forests but found in a variety of habitats in various geographic regions, tropical moist forests, but also may occur in subtropical moist or dry forests, swamp forests, evergreen forests, and yards of dwellings, urban areas throughout its range.		G	0	1	1	88	https://www.ncbi.nlm.nih.gov/nuccore/?term=(Eumops+glaucinus)+AND+%22Eumops+glaucinus%22%5Bporgn%3A__txid27619%5D	Regular
Eumops perotis	Molossidae	Chiroptera	AF, AM, Ce, Ca, Pt	continuous	Forest, Caves and Subterranean Habitats (non-aquatic), Artificial/Terrestrial	inhabits various types of open, semi-arid to arid habitats		G	1	1	1	29	https://www.ncbi.nlm.nih.gov/nuccore/?term=(Eumops+perotis)+AND+%22Eumops+perotis%22%5Bporgn%3A__txid27620%5D	Sparse
Furipterus horrens	Furipteridae	Chiroptera	AF, AM, Ce, Ca	continuous	Forest, Caves and Subterranean Habitats (non-aquatic)	moist habitats, lowland rainforest		PF	1	1	0	70	https://www.ncbi.nlm.nih.gov/nuccore/?term=(Furipterus+horrens)+AND+%22Furipterus+horrens%22%5Bporgn%3A__txid148082%5D	Sparse
Galictis vittata	Mustelidae	Carnivora	AF, AM, Ce, Ca, Pt	continuous	Forest, Grassland, Artificial/Terrestrial	tropical forests to grasslands and even cultivated areas, although not in High numbers	variety of habitats (handbook)	G	1	1	0	52	https://www.ncbi.nlm.nih.gov/nuccore/?term=(Galictis+vittata)+AND+%22Galictis+vittata%22%5Bporgn%3A__txid204265%5D	Sparse
Gardnerycteris crenulatum	Phyllostomidae	Chiroptera	AF, AM	continuous	Forest, Savanna, Artificial/Terrestrial	dry deciduous, semi-deciduous and multistratal tropical evergreen forests, and also in plantations, clearings near forest		G	1	1	0	107	https://www.ncbi.nlm.nih.gov/nuccore/?term=(Gardnerycteris+crenulatum)+AND+%22Gardnerycteris+crenulatum%22%5Bporgn%3A__txid148071%5D	Regular
Glossophaga soricina	Phyllostomidae	Chiroptera	AF, AM, Ce, Ca, Pt, Pp	continuous	Savanna, Artificial/Terrestrial, Caves and Subterranean Habitats (non-aquatic), Forest	forests (south), and rural and urban areas (north).		G	1	1	0	457	https://www.ncbi.nlm.nih.gov/nuccore/?term=(Glossophaga+soricina)+AND+%22Glossophaga+soricina%22%5Bporgn%3A__txid27638%5D	High
Glyphonycteris sylvestris	Phyllostomidae	Chiroptera	AF, AM	disjunct	Caves and Subterranean Habitats (non-aquatic), Forest	evergreen and deciduous lowland forest that occurs in moist tropical forests and also know from secondary forests nearby		PF	0	0	0	20	https://www.ncbi.nlm.nih.gov/nuccore/?term=(Glyphonycteris+sylvestris)+AND+%22Glyphonycteris+sylvestris%22%5Bporgn%3A__txid409029%5D	Low
Guerlinguetus aestuans	Sciuridae	Rodentia	AF, AM	continuous	Forest, Artificial/Terrestrial	various types of forests from Atlantic gallery forests to Amazon rain forests. It also occurs in urban parks.		SF	1	1	0	21	https://www.ncbi.nlm.nih.gov/nuccore/?term=(Sciurus+aestuans)+AND+%22Sciurus+aestuans%22%5Bporgn%3A__txid84648%5D	Low
Histiotus velatus	Vespertilionidae	Chiroptera	AF, AM?	continuous	Forest, Artificial/Terrestrial	forests and buildings		G	1	1	1	0	-	Low
Hydrochoerus hydrochaeris	Caviidae	Rodentia	AF, AM, Ce, Ca, Pt, Pp	continuous	Savanna, Forest, Wetlands (inland)	close to water including marshes, estuaries, and along rivers and streams		G	1	1	1	140	https://www.ncbi.nlm.nih.gov/nuccore/?term=(Hydrochoerus+hydrochaeris)+AND+%22Hydrochoerus+hydrochaeris%22%5Bporgn%3A__txid10149%5D	Regular
Hylaeamys megacephalus	Cricetidae	Rodentia	AF, AM, Ce, Pt	continuous	Forest, Artificial/Terrestrial	primary, secondary, and degraded forest		SF	0	1	0	428	https://www.ncbi.nlm.nih.gov/nuccore/?term=(Hylaeamys+megacephalus)+AND+%22Hylaeamys+megacephalus%22%5Bporgn%3A__txid89099%5D	High
Lasiurus blossevillii	Vespertilionidae	Chiroptera	AF, AM	continuous	Savanna, Forest, Artificial/Terrestrial	cities, forests		G	1	1	1	68	https://www.ncbi.nlm.nih.gov/nuccore/?term=(Lasiurus+blossevillii)+AND+%22Lasiurus+blossevillii%22%5Bporgn%3A__txid258932%5D	Sparse
Lasiurus cinereus	Vespertilionidae	Chiroptera	AF, AM	continuous	Artificial/Terrestrial, Forest, Caves and Subterranean Habitats (non-aquatic)	heavy forests, open wooded glades, and shade trees along urban streets and in city parks		G	0	1	1	588	https://www.ncbi.nlm.nih.gov/nuccore/?term=(Lasiurus+cinereus)+AND+%22Aeorestes+cinereus%22%5Bporgn%3A__txid257879%5D	High
Lasiurus ega	Vespertilionidae	Chiroptera	AF, AM	continuous	Artificial/Terrestrial, Forest	variety of habitats, in both mesic and xeric forests, tropical dry forest, subtropical moist forest, and tropical moist forest.		G	1	1	1	50	https://www.ncbi.nlm.nih.gov/nuccore/?term=(Lasiurus+ega)+AND+%22Dasypterus+ega%22%5Bporgn%3A__txid258928%5D	Sparse
Lasiurus egregius	Vespertilionidae	Chiroptera	AF, AM	disjunct	Forest	evergreen forest		SF	0	0	0	17	https://www.ncbi.nlm.nih.gov/nuccore/?term=(Lasiurus+egregius)+AND+%22Lasiurus+egregius%22%5Bporgn%3A__txid461400%5D	Low
Leopardus pardalis	Felidae	Carnivora	AF, AM, Ce, Ca, Pt, Pp	continuous	Forest, Shrubland, Savanna	wide spectrum of habitats types, ranging from scrublands to tropical rain forests	all forests, shrubs or savannas but associated with dense ground or forest cover (handbook)	G	1	1	1	356	https://www.ncbi.nlm.nih.gov/nuccore/?term=(Leopardus+pardalis)+AND+%22Leopardus+pardalis%22%5Bporgn%3A__txid32538%5D	High
Leopardus tigrinus	Felidae	Carnivora	AF, AM, Ce, Ca, Pt, Pp	continuous	Forest, Shrubland	broad range of habitats, from the lowland semi-arid Caatinga to cloud forests in the Andes		G	1	1	0	348	https://www.ncbi.nlm.nih.gov/nuccore/?term=(Leopardus+tigrinus)+AND+%22Leopardus+tigrinus%22%5Bporgn%3A__txid46842%5D	High
Leopardus wiedii	Felidae	Carnivora	AF, AM, Ce, Ca, Pt, Pp	continuous	Forest, Shrubland, Savanna	strongly associated with forest habitat/tree cover, from continuous forest to small forest fragments in savanna ecosystems, both evergreen and deciduous, although it has been occasionally reported outside forested areas	forests but occasionally in plantations and bamboos and using xerophytic thickets (handbook)	PF	0	1	1	310	https://www.ncbi.nlm.nih.gov/nuccore/?term=(Leopardus+wiedii)+AND+%22Leopardus+wiedii%22%5Bporgn%3A__txid61382%5D	High
Lichonycteris degener	Phyllostomidae	Chiroptera	AF, AM	continuous	Forest	dense rainforest areas		SF	1	0	0	0	-	Low
Lonchorhina aurita	Phyllostomidae	Chiroptera	AF, AM, Ce, Ca, Pt	continuous	Forest, Caves and Subterranean Habitats (non-aquatic), Artificial/Terrestrial	moist habitats and is most frequently encountered in multistratal tropical forest		PF	1	1	0	19	https://www.ncbi.nlm.nih.gov/nuccore/?term=(Lonchorhina+aurita)+AND+%22Lonchorhina+aurita%22%5Bporgn%3A__txid148061%5D	Low
Lophostoma brasiliense	Phyllostomidae	Chiroptera	AF, AM	continuous	Artificial/Terrestrial, Savanna, Forest	stream side habitats, evergreen forest and other moist areas but can range into deciduous forests; also in second growth woodland, and fruit groves, and is broadly tolerant of man-made clearings; has been seen roosting in abandoned termite nests; found in eucalyptus plantations in Brazil.		G	1	0	0	35	https://www.ncbi.nlm.nih.gov/nuccore/?term=(Lophostoma+brasiliense)+AND+%22Lophostoma+brasiliense%22%5Bporgn%3A__txid409031%5D	Sparse
Lophostoma silvicolum	Phyllostomidae	Chiroptera	AF, AM	continuous	Forest	variety of forest habitats		G	1	0	1	444	https://www.ncbi.nlm.nih.gov/nuccore/?term=(Lophostoma+silvicolum)+AND+%22Lophostoma+silvicolum%22%5Bporgn%3A__txid263451%5D	High
Macrophyllum macrophyllum	Phyllostomidae	Chiroptera	AF, AM	continuous	Forest	water dependent		G	1	1	1	30	https://www.ncbi.nlm.nih.gov/nuccore/?term=(Macrophyllum+macrophyllum)+AND+%22Macrophyllum+macrophyllum%22%5Bporgn%3A__txid148062%5D	Sparse
Marmosa demerarae	Didelphidae	Didelphimorphia	AF, AM, Ce, Ca	continuous	Forest	brushy and forested habitats	tropical forest	PF	1	1	0	133	https://www.ncbi.nlm.nih.gov/nuccore/?term=(Marmosa+demerarae)+AND+%22Micoureus+demerarae%22%5Bporgn%3A__txid42719%5D	Regular
Marmosa murina	Didelphidae	Didelphimorphia	AF, AM, Ce, Pt	continuous	Artificial/Terrestrial, Forest	moist habitats and tropical evergreen forest. It is found in rainforests, often in the dense, tangled forest understory or in weedy areas. It is also found in vegetation along rivers and in secondary forests. This species is especially common in swampy, disturbed areas such as those dominated by Heliconia species in areas of modified forest. It tolerates secondary growth and disturbed areas, such…	forests in moist areas near streams, often found on banana plantations and among small trees and vine tangles	PF	1	0	0	203	https://www.ncbi.nlm.nih.gov/nuccore/?term=(Marmosa+murina)+AND+%22Marmosa+murina%22%5Bporgn%3A__txid126295%5D	Regular
Mazama americana	Cervidae	Cetartiodactyla	AF, AM, Ce, Pt	continuous	Forest	prefer large forests and riverbanks that are almost always covered with vast vegetation, adapted to living in forests		PF	0	1	1	79	https://www.ncbi.nlm.nih.gov/nuccore/?term=(Mazama+americana)+AND+%22Mazama+americana%22%5Bporgn%3A__txid43334%5D	Regular
Metachirus nudicaudatus	Didelphidae	Didelphimorphia	AF, AM, Ce, Pt	continuous	Artificial/Terrestrial, Shrubland, Forest	mature evergreen forests in lowlands and foothills, and occasionally in deciduous or dense secondary forest (Reid 1997). Individuals seem to prefer mature forests with little undergrowth, although they can also be present in dense vegetation.	mature and dense forests or in thickets in open, brushy country, near streams or in other moist areas.	PF	0	1	1	123	https://www.ncbi.nlm.nih.gov/nuccore/?term=(Metachirus+nudicaudatus)+AND+%22Metachirus+nudicaudatus%22%5Bporgn%3A__txid42725%5D	Regular
Micronycteris hirsuta	Phyllostomidae	Chiroptera	AF, AM	disjunct	Forest, Artificial/Terrestrial	primary forest, but also cleared areas around dwellings, near streams or moist areas		G	0	0	0	50	https://www.ncbi.nlm.nih.gov/nuccore/?term=(Micronycteris+hirsuta)+AND+%22Micronycteris+hirsuta%22%5Bporgn%3A__txid148065%5D	Sparse
Micronycteris megalotis	Phyllostomidae	Chiroptera	AF, AM	continuous	Forest, Caves and Subterranean Habitats (non-aquatic), Artificial/Terrestrial	multistratal evergreen forests and dry thorn forests.		G	1	1	1	140	https://www.ncbi.nlm.nih.gov/nuccore/?term=(Micronycteris+megalotis)+AND+%22Micronycteris+megalotis%22%5Bporgn%3A__txid148066%5D	Regular
Micronycteris minuta	Phyllostomidae	Chiroptera	AF, AM	continuous	Forest, Artificial/Terrestrial, Caves and Subterranean Habitats (non-aquatic)	It is found in evergreen and deciduous lowland forest, however, it has been found in agricultural areas with scattered trees.		G	1	1	1	50	https://www.ncbi.nlm.nih.gov/nuccore/?term=(Micronycteris+minuta)+AND+%22Micronycteris+minuta%22%5Bporgn%3A__txid148067%5D	Sparse
Micronycteris schmidtorum	Phyllostomidae	Chiroptera	AF, AM	continuous	Forest	evergreen and deciduous lowland forest and forest edge, evergreen forest, thorn forest, swamps, pastures, and orchards, primary forest		G	1	0	0	15	https://www.ncbi.nlm.nih.gov/nuccore/?term=(Micronycteris+schmidtorum)+AND+%22Micronycteris+schmidtorum%22%5Bporgn%3A__txid148069%5D	Low
Mimon bennettii	Phyllostomidae	Chiroptera	AF, AM	continuous	Savanna, Forest, Caves and Subterranean Habitats (non-aquatic)	dry and semi-deciduous forest, and mature evergreen forests of the Amazonian and Atlantic forests		G	1	1	0	10	https://www.ncbi.nlm.nih.gov/nuccore/?term=(Mimon+bennettii)+AND+%22Mimon+bennettii%22%5Bporgn%3A__txid410851%5D	Low
Molossops mattogrossensis	Molossidae	Chiroptera	AF, AM, Ce, Ca	continuous	Rocky areas (eg. inland cliffs, mountain peaks), Forest	rocky outcrops where it roosts close to the ground in narrow horizontal crevices beneath granitic exfoliations		G	1	1	0	3	https://www.ncbi.nlm.nih.gov/nuccore/?term=(Molossops+mattogrossensis)+AND+%22Molossops+mattogrossensis%22%5Bporgn%3A__txid1115885%5D	Low
Molossops neglectus	Molossidae	Chiroptera	AF, AM	continuous	Unknown	unknown		G	0	0	1	12	https://www.ncbi.nlm.nih.gov/nuccore/?term=(Molossops+neglectus)+AND+%22Molossops+neglectus%22%5Bporgn%3A__txid409036%5D	Low
Molossops temminckii	Molossidae	Chiroptera	AF, AM, Ce, Ca, Pt	continuous	Forest, Artificial/Terrestrial	human dwellings		G	1	1	1	12	https://www.ncbi.nlm.nih.gov/nuccore/?term=(Molossops+temminckii)+AND+%22Molossops+temminckii%22%5Bporgn%3A__txid1001576%5D	Low
Molossus currentium	Molossidae	Chiroptera	AF, AM, Pt	continuous	Forest, Savanna, Grassland	grasslands (savannas) and palm forests		G	0	0	1	15	https://www.ncbi.nlm.nih.gov/nuccore/?term=(Molossus+currentium)+AND+%22Molossus+currentium%22%5Bporgn%3A__txid1269259%5D)	Low
Molossus molossus	Molossidae	Chiroptera	AF, AM, Ce, Ca, Pt, Pp	continuous	Artificial/Terrestrial, Forest	urban areas		G	1	1	1	710	https://www.ncbi.nlm.nih.gov/nuccore/?term=(Molossus+molossus)+AND+%22Molossus+molossus%22%5Bporgn%3A__txid27622%5D	High
Molossus pretiosus	Molossidae	Chiroptera	AF, AM, Ce, Ca, Pt	disjunct	Caves and Subterranean Habitats (non-aquatic), Artificial/Terrestrial, Forest	non-forest dweller that occupies open areas such as dry and semi-deciduous forest, grassland savannas, dry woodlands, and cactus and thorn scrub		G	0	1	1	13	https://www.ncbi.nlm.nih.gov/nuccore/?term=(Molossus+pretiosus)+AND+%22Molossus+pretiosus%22%5Bporgn%3A__txid1982945%5D	Low
Molossus rufus	Molossidae	Chiroptera	AF, AM, Ce, Ca, Pt	continuous	Forest, Artificial/Terrestrial, Shrubland	tropical deciduous forests, evergreen, shrubs, oak forest and secondary vegetation		G	1	1	1	127	https://www.ncbi.nlm.nih.gov/nuccore/?term=(Molossus+rufus)+AND+%22Molossus+rufus%22%5Bporgn%3A__txid124751%5D	Regular
Monodelphis americana	Didelphidae	Didelphimorphia	AF, AM, Ce, Ca	continuous	Forest, Shrubland	Atlantic forest and gallery forests	moist areas, evergreen forest.	SF	1	1	0	201	https://www.ncbi.nlm.nih.gov/nuccore/?term=(Monodelphis+americana)+AND+%22Monodelphis+americana%22%5Bporgn%3A__txid694061%5D	Regular
Myotis albescens	Vespertilionidae	Chiroptera	AF, AM	continuous	Forest, Artificial/Terrestrial	forests, urban habitats, and parks		G	1	1	1	71	https://www.ncbi.nlm.nih.gov/nuccore/?term=(Myotis+albescens)+AND+%22Myotis+albescens%22%5Bporgn%3A__txid159322%5D	Sparse
Myotis nigricans	Vespertilionidae	Chiroptera	AF, AM	continuous	Artificial/Terrestrial, Forest, Caves and Subterranean Habitats (non-aquatic)	every tropical and subtropical forest association on the vegetation map, as well as in areas of savanna and scrub		G	1	1	1	72	https://www.ncbi.nlm.nih.gov/nuccore/?term=(Myotis+nigricans)+AND+%22Myotis+nigricans%22%5Bporgn%3A__txid153286%5D	Sparse
Myotis riparius	Vespertilionidae	Chiroptera	AF, AM	continuous	Forest	no specification		G	1	1	1	89	https://www.ncbi.nlm.nih.gov/nuccore/?term=(Myotis+riparius)+AND+%22Myotis+riparius%22%5Bporgn%3A__txid124752%5D	Regular
Myotis simus	Vespertilionidae	Chiroptera	AF, AM	disjunct	Forest	not sufficiently known. It is found in hollow trees.		G	1	0	1	6	https://www.ncbi.nlm.nih.gov/nuccore/?term=(Myotis+simus)+AND+%22Myotis+simus%22%5Bporgn%3A__txid270776%5D	Low
Myrmecophaga tridactyla	Myrmecophagidae	Cingulata	AF, AM, Ce, Ca, Pt, Pp	continuous	Savanna, Forest, Grassland, Shrubland, Artificial/Terrestrial	tropical moist forest, dry forest, savanna habitats and open grasslands; it has also been reported from the Gran Chaco. Giant anteaters require large areas for their survival, which should contain forested patches.		G	1	1	1	206	https://www.ncbi.nlm.nih.gov/nuccore/?term=(Myrmecophaga+tridactyla)+AND+%22Myrmecophaga+tridactyla%22%5Bporgn%3A__txid71006%5D	Regular
Nasua nasua	Procyonidae	Carnivora	AF, AM, Ce, Ca, Pt, Pp	continuous	Forest, Shrubland	forested habitat	forests and xeric chaco, cerrado, dry scrub forests (handbook)	G	0	1	1	84	https://www.ncbi.nlm.nih.gov/nuccore/?term=(Nasua+nasua)+AND+%22Nasua+nasua%22%5Bporgn%3A__txid9651%5D	Regular
Nectomys rattus	Cricetidae	Rodentia	AF, AM, Ce, Ca, Pt	continuous	Grassland, Forest, Artificial/Terrestrial, Savanna, Shrubland, Wetlands (inland)	lowland rainforest, streamside, cerrado, caatinga. It is tolerant to locally disturbed areas and agricultural lands (collected there in the cerrado). It is mainly restricted to areas near water. This species has been found to feed on melons in garden plots		G	1	1	0	16	https://www.ncbi.nlm.nih.gov/nuccore/?term=(Nectomys+rattus)+AND+%22Nectomys+rattus%22%5Bporgn%3A__txid1932377%5D	Low
Noctilio albiventris	Noctilionidae	Chiroptera	AF, AM, Ce, Ca, Pt, Pp	continuous	Savanna, Artificial/Terrestrial, Forest	variety of vegetation types throughout its range, but it is always located near streams, bodies of water or other moist places		G	1	1	1	365	https://www.ncbi.nlm.nih.gov/nuccore/?term=(Noctilio+albiventris)+AND+%22Noctilio+albiventris%22%5Bporgn%3A__txid94962%5D	High
Noctilio leporinus	Noctilionidae	Chiroptera	AF, AM, Ce, Ca, Pt, Pp	continuous	Savanna, Forest, Shrubland, Artificial/Terrestrial, Caves and Subterranean Habitats (non-aquatic)	near streams, coastal marine habitats, major river basins or other moist places		G	1	1	1	336	https://www.ncbi.nlm.nih.gov/nuccore/?term=(Noctilio+leporinus)+AND+%22Noctilio+leporinus%22%5Bporgn%3A__txid94963%5D	High
Nyctinomops aurispinosus	Molossidae	Chiroptera	AF, AM, Tropical forest	disjunct	Artificial/Terrestrial, Forest, Caves and Subterranean Habitats (non-aquatic)	deciduous tropical forest, shrubs, thorn forests and dry forests		G	1	1	0	25	https://www.ncbi.nlm.nih.gov/nuccore/?term=(Nyctinomops+aurispinosus)+AND+%22Nyctinomops+aurispinosus%22%5Bporgn%3A__txid27626%5D	Sparse
Nyctinomops laticaudatus	Molossidae	Chiroptera	AF, AM, Ce, Ca, Pt, Pp	continuous	Forest, Artificial/Terrestrial	diverse tropical and subtropical habitats. It has also been captured in disturbed and urban areas		G	1	1	1	22	https://www.ncbi.nlm.nih.gov/nuccore/?term=(Nyctinomops+laticaudatus)+AND+%22Nyctinomops+laticaudatus%22%5Bporgn%3A__txid27627%5D	Sparse
Nyctinomops macrotis	Molossidae	Chiroptera	AF, AM, Ce, Pt	continuous	Forest, Artificial/Terrestrial	It is found in urban areas. In North America is found in dry forests and pine forests. In South America and the Antilles it is found in tropical evergreen forests.		G	1	1	1	30	https://www.ncbi.nlm.nih.gov/nuccore/?term=(Nyctinomops+macrotis)+AND+%22Nyctinomops+macrotis%22%5Bporgn%3A__txid124753%5D	Sparse
Oecomys trinitatis	Cricetidae	Rodentia	AF, AM, Ca, Ce	continuous	Forest	tropical rainforests		SF	1	1	0	7	https://www.ncbi.nlm.nih.gov/nuccore/?term=(Oecomys+trinitatis)+AND+%22Oecomys+trinitatis%22%5Bporgn%3A__txid48015%5D	Low
Panthera onca	Felidae	Carnivora	AF, AM, Ce, Ca, Pt, Pp	disjunct	Forest, Artificial/Terrestrial, Shrubland, Wetlands (inland), Savanna, Grassland	open flood plains areas, the Llanos in Venezuela and the Pantanal in Brazil, and take the largest prey, and the smallest Jaguars inhabit the dense forest areas of Central America and Amazonia and take smaller prey	Variety of forested habitats, lowland tropical moist forest, gallery forests, seasonally flooded wooded savanas, mangrove swamps, premontane moist forest, semi-decidous forest, and humid montane and clound forests to about 2000m, swamp grasslands in pantanal associated with rivers. Arid areas only with watercourses, open forest and grasslands along th edges and forest openings (handbook)	G	1	1	1	472	https://www.ncbi.nlm.nih.gov/nuccore/?term=(Panthera+onca)+AND+%22Panthera+onca%22%5Bporgn%3A__txid9690%5D	High
Pecari tajacu	Tayassuidae	Cetartiodactyla	AF, AM, Ce, Ca, Pt, Pp	continuous	Artificial/Terrestrial, Forest, Shrubland, Savanna, Desert, Grassland	inhabiting a wide variety of habitats from tropical forests to deserts	variety of habitats (handbook)	G	1	1	1	522	https://www.ncbi.nlm.nih.gov/nuccore/?term=(Pecari+tajacu)+AND+%22Pecari+tajacu%22%5Bporgn%3A__txid9829%5D	High
Peropteryx kappleri	Emballonuridae	Chiroptera	AF, AM, Ce, Ca	continuous	Forest, Caves and Subterranean Habitats (non-aquatic)	dry situations and although it prefers evergreen forest, the species does forage considerably in open fields		G	1	1	0	18	https://www.ncbi.nlm.nih.gov/nuccore/?term=(Peropteryx+kappleri)+AND+%22Peropteryx+kappleri%22%5Bporgn%3A__txid249014%5D	Low
Peropteryx leucoptera	Emballonuridae	Chiroptera	AF, AM, Ce	continuous	Forest, Caves and Subterranean Habitats (non-aquatic)	no specification		G	1	0	0	13	https://www.ncbi.nlm.nih.gov/nuccore/?term=(Peropteryx+leucoptera)+AND+%22Peropteryx+leucoptera%22%5Bporgn%3A__txid409046%5D	Low
Peropteryx macrotis	Emballonuridae	Chiroptera	AF, AM, Ce, Ca, Pt	continuous	Forest, Artificial/Terrestrial, Shrubland	tropical deciduous forest, but individuals have been collected from semi-arid thorn scrub and evergreen forests. It is found in urban areas. In Mexico it has been recorded in crop-lands and grasslands		G	1	1	1	34	https://www.ncbi.nlm.nih.gov/nuccore/?term=(Peropteryx+macrotis)+AND+%22Peropteryx+macrotis%22%5Bporgn%3A__txid249015%5D	Sparse
Phylloderma stenops	Phyllostomidae	Chiroptera	AF, AM	continuous	Forest, Wetlands (inland), Savanna	strongly associated with multistratal tropical evergreen forests but is broadly tolerant of man-made clearings in Venezuela		G	1	1	0	40	https://www.ncbi.nlm.nih.gov/nuccore/?term=(Phylloderma+stenops)+AND+%22Phylloderma+stenops%22%5Bporgn%3A__txid148072%5D	Sparse
Phyllostomus discolor	Phyllostomidae	Chiroptera	AF, AM	continuous	Savanna, Caves and Subterranean Habitats (non-aquatic), Forest, Artificial/Terrestrial	all kind of habitats		G	1	1	1	35825	https://www.ncbi.nlm.nih.gov/nuccore/?term=(Phyllostomus+discolor)+AND+%22Phyllostomus+discolor%22%5Bporgn%3A__txid89673%5D	High
Phyllostomus elongatus	Phyllostomidae	Chiroptera	AF, AM	continuous	Forest, Caves and Subterranean Habitats (non-aquatic)	strongly prefers multistratal tropical evergreen forest although it is occasionally taken in dryer habitats near streams		SF	1	1	0	217	https://www.ncbi.nlm.nih.gov/nuccore/?term=(Phyllostomus+elongatus)+AND+%22Phyllostomus+elongatus%22%5Bporgn%3A__txid187005%5D	Regular
Phyllostomus hastatus	Phyllostomidae	Chiroptera	AF, AM	continuous	Artificial/Terrestrial, Savanna, Forest	urban and rural areas, forests and houses		G	1	1	1	90	https://www.ncbi.nlm.nih.gov/nuccore/?term=(Phyllostomus+hastatus)+AND+%22Phyllostomus+hastatus%22%5Bporgn%3A__txid9423%5D	Regular
Platyrrhinus lineatus	Phyllostomidae	Chiroptera	AF, AM, Ce, Andes	continuous	Forest	no specification		G	1	1	1	68	https://www.ncbi.nlm.nih.gov/nuccore/?term=(Platyrrhinus+lineatus)+AND+%22Platyrrhinus+lineatus%22%5Bporgn%3A__txid410852%5D	Sparse
Potos flavus	Procyonidae	Carnivora	AF, AM, Ce	continuous	Forest	Neotropical forests	most tropical forests types that can produce fruits, strongly arboreal (handbook)	SF	1	1	0	102	https://www.ncbi.nlm.nih.gov/nuccore/?term=(Potos+flavus)+AND+%22Potos+flavus%22%5Bporgn%3A__txid29067%5D	Regular
Procyon cancrivorus	Procyonidae	Carnivora	AF, AM, Ce, Ca, Pt, Pp	continuous	Forest, Wetlands	llanos and evergreen forest and in Andean forests	broad variety of habitats with water, less adapted to urban areas (handbook)	G	1	1	1	30	https://www.ncbi.nlm.nih.gov/nuccore/?term=(Procyon+cancrivorus)+AND+%22Procyon+cancrivorus%22%5Bporgn%3A__txid92522%5D	Sparse
Promops centralis	Molossidae	Chiroptera	AF, AM	continuous	Forest, Unknown	it seems to occur in a wide variety of habitats		G	0	0	1	26	https://www.ncbi.nlm.nih.gov/nuccore/?term=(Promops+centralis)+AND+%22Promops+centralis%22%5Bporgn%3A__txid27629%5D	Sparse
Promops nasutus	Molossidae	Chiroptera	AF, AM, Ce, Ca, Pt, Pp	continuous	Unknown	Unknown		G	0	1	1	2	https://www.ncbi.nlm.nih.gov/nuccore/?term=(Promops+nasutus)+AND+%22Promops+nasutus%22%5Bporgn%3A__txid1700841%5D	Low
Pteronotus personatus	Mormoopidae	Chiroptera	AF, AM, Ce, Ca	continuous	Savanna, Forest, Caves and Subterranean Habitats (non-aquatic)	mountains in tropical wet forest and savannas		G	1	1	0	276	https://www.ncbi.nlm.nih.gov/nuccore/?term=(Pteronotus+personatus)+AND+%22Pteronotus+personatus%22%5Bporgn%3A__txid118856%5D	High
Puma yagouaroundi	Felidae	Carnivora	AF, AM, Ce, Ca, Pt, Pp	continuous	Grassland, Shrubland, Savanna, Forest	broad range of both open and closed habitats		G	1	1	1	213	https://www.ncbi.nlm.nih.gov/nuccore/?term=(Puma+yagouaroundi)+AND+%22Puma+yagouaroundi%22%5Bporgn%3A__txid1608482%5D	Regular
Pygoderma bilabiatum	Phyllostomidae	Chiroptera	AF, AM, Pa	continuous	Forest, Artificial/Terrestrial	forest dependent, but found in houses and near cities		SF	0	1	1	15	https://www.ncbi.nlm.nih.gov/nuccore/?term=(Pygoderma+bilabiatum)+AND+%22Pygoderma+bilabiatum%22%5Bporgn%3A__txid148037%5D	Low
Rhinophylla pumilio	Phyllostomidae	Chiroptera	AF, AM	continuous	Forest	strongly associated with moist areas and multistratal tropical evergreen forests, near rivers, and fruit groves and is rare in deciduous forest		SF	1	1	0	430	https://www.ncbi.nlm.nih.gov/nuccore/?term=(Rhinophylla+pumilio)+AND+%22Rhinophylla+pumilio%22%5Bporgn%3A__txid138707%5D	High
Rhogeessa hussoni	Vespertilionidae	Chiroptera	AF, AM	continuous	Forest	mixed savannah and gallery forest in southwestern Suriname, two additional records from the states of Bahia and Maranhao in eastern Brazil. Found in lowland evergreen rainforests. Also found in Para in the southeastern Amazon		SF	1	1	0	0	-	Low
Rhogeessa io	Vespertilionidae	Chiroptera	AF, AM	continuous	Artificial/Terrestrial, Forest	variety of habitats, including evergreen and deciduous forest, thorn shrub, open areas, and villages. It appears to favour slightly disturbed, deciduous forest		G	1	1	0	44	https://www.ncbi.nlm.nih.gov/nuccore/?term=(Rhogeessa+io)+AND+%22Rhogeessa+io%22%5Bporgn%3A__txid261758%5D	Sparse
Rhynchonycteris naso	Emballonuridae	Chiroptera	AF, AM, Ce, Ca, Pt	continuous	Caves and Subterranean Habitats (non-aquatic), Forest	almost always associated with moist areas near multistratal evergreen forests. In Mexico they have been also reported from secondary forests, crop-lands and grasslands.		PF	1	1	1	179	https://www.ncbi.nlm.nih.gov/nuccore/?term=Rhynchonycteris+naso	Regular
Saccopteryx bilineata	Emballonuridae	Chiroptera	AF, AM, Ce, Ca	continuous	Forest, Caves and Subterranean Habitats (non-aquatic)	usually forages near streams and in moist areas. It prefers multistratal evergreen forest and forage in clearings and forest edges and forest corridors		G	1	1	0	317	https://www.ncbi.nlm.nih.gov/nuccore/?term=(Saccopteryx+bilineata)+AND+%22Saccopteryx+bilineata%22%5Bporgn%3A__txid59482%5D	High
Saccopteryx leptura	Emballonuridae	Chiroptera	AF, AM, Ce, Ca	continuous	Forest, Artificial/Terrestrial	moist habitats and is strongly associated with multistratal evergreen forests. It has been also reported in Mexico in secondary forests, crop-lands and grasslands		G	1	1	1	94	https://www.ncbi.nlm.nih.gov/nuccore/?term=(Saccopteryx+leptura)+AND+%22Saccopteryx+leptura%22%5Bporgn%3A__txid249018%5D	Regular
Sapajus libidinosus	Cebidae	Primates	AF, AM	continuous	Forest, Savanna	range of habitats		G	1	1	0	92	https://www.ncbi.nlm.nih.gov/nuccore/?term=(Sapajus+libidinosus)+AND+%22Sapajus+libidinosus%22%5Bporgn%3A__txid1126382%5D	Regular
Speothos venaticus	Canidae	Carnivora	AF, AM, Ce, Pt	continuous	Shrubland, Forest, Artificial/Terrestrial, Grassland, Savanna	habitat generalist, lowland forested habitats including primary and gallery forest, semi-deciduous forest, and seasonally flooded forest, edge/riparian areas, in some cases, they have been observed several kilometers from forest habitat, occasionally reported from secondary forest, ranchland, fragmented cerrado ranchland, disturbed areas, and fragmented forest areas, some evidence has been found …	forests but near water sources and Cuniculus paca, ocasionally reported in secondary forest, ranchland and cerrado ranchland (handbook)	G	0	1	1	74	https://www.ncbi.nlm.nih.gov/nuccore/?term=(Speothos+venaticus)+AND+%22Speothos+venaticus%22%5Bporgn%3A__txid68741%5D	Regular
Sturnira tildae	Phyllostomidae	Chiroptera	AF, AM	continuous	Forest	variety of humid forest habitats in the lower Orinoco and the Higher Amazon basins		PF	1	1	0	558	https://www.ncbi.nlm.nih.gov/nuccore/?term=(Sturnira+tildae)+AND+%22Sturnira+tildae%22%5Bporgn%3A__txid27661%5D	High
Tamandua tetradactyla	Myrmecophagidae	Pilosa	AF, AM, Ce, Ca, Pt, Pp	continuous	Forest, Shrubland, Savanna	adaptable to a variety of habitats, including gallery forests adjacent to savannas, lowland and montane moist tropical rain forest, as well as mangroves		G	1	1	1	195	https://www.ncbi.nlm.nih.gov/nuccore/?term=(Tamandua+tetradactyla)+AND+%22Tamandua+tetradactyla%22%5Bporgn%3A__txid48850%5D	Regular
Tapirus terrestris	Tapiriidae	Perissodactyla	AF, AM, Ce, Ca, Pt	continuous	Forest	moist swamp forests, dry and moist shrublands and grasslands and a wide variety of wetlands. Habitat association varies extensively, although the most important habitats tend to be moist, wet or seasonally inundated areas	broad variety of habitats (handbook)	G	1	1	1	199	https://www.ncbi.nlm.nih.gov/nuccore/?term=(Tapirus+terrestris)+AND+%22Tapirus+terrestris%22%5Bporgn%3A__txid9801%5D	Regular
Tayassu pecari	Tayassuidae	Cetartiodactyla	AF, AM, Ce, Ca, Pt, Pp	continuous	Forest, Grassland, Shrubland, Savanna	humid tropical forests	variety of habitats (handbook)	G	1	1	1	57	https://www.ncbi.nlm.nih.gov/nuccore/?term=(Tayassu+pecari)+AND+%22Tayassu+pecari%22%5Bporgn%3A__txid30535%5D	Sparse
Thyroptera tricolor	Thyropteridae	Chiroptera	AF, AM	continuous	Forest	strongly associated with moist habitats, especially evergreen forest and tall second growth		SF	1	0	0	234	https://www.ncbi.nlm.nih.gov/nuccore/?term=(Thyroptera+tricolor)+AND+%22Thyroptera+tricolor%22%5Bporgn%3A__txid124759%5D	High
Trachops cirrhosus	Phyllostomidae	Chiroptera	AF, AM	continuous	Artificial/Terrestrial, Forest, Caves and Subterranean Habitats (non-aquatic)	strongly associated with tropical evergreen forest but occurs in regions of dry deciduous forest near moist habitats		PF	1	1	0	425	https://www.ncbi.nlm.nih.gov/nuccore/?term=(Trachops+cirrhosus)+AND+%22Trachops+cirrhosus%22%5Bporgn%3A__txid148073%5D	High
Uroderma bilobatum	Phyllostomidae	Chiroptera	AF, AM	continuous	Forest, Artificial/Terrestrial, Savanna	evergreen and deciduous lowland tropical forest; it is strongly associated with multistratal tropical wet forest, but also occurs in dry areas; it tolerates second semi-deciduous formations, growth woodland, fruit groves, and man-made clearings. Also present in urban areas and human-disturbed forests.		G	1	1	0	304	https://www.ncbi.nlm.nih.gov/nuccore/?term=(Uroderma+bilobatum)+AND+%22Uroderma+bilobatum%22%5Bporgn%3A__txid27663%5D	High
Uroderma magnirostrum	Phyllostomidae	Chiroptera	AF, AM	continuous	Forest	moist habitats, deciduous and evergreen forest and near water in arid regions (Davis 1968). In Venezuela, it makes use of open areas and man-made clearings		PF	1	1	0	20	https://www.ncbi.nlm.nih.gov/nuccore/?term=(Uroderma+magnirostrum)+AND+%22Uroderma+magnirostrum%22%5Bporgn%3A__txid221446%5D	Low

### Sheet: Metadata
Species	Metadata_habitat_scale_references
	IUCN_text	Walker's_mammals_of_the_world_1999	compilation_by_Luza_etal_2019	Wilson&Mittermeyer2009
Caluromys_lanatus	yes	yes
Caluromys_philander	yes	yes	yes
Chironectes_minimus	yes	yes
Marmosa_demerarae	yes	yes	yes
Marmosa_murina	yes	yes	yes
Metachirus_nudicaudatus	yes	2018	yes
Monodelphis_americana	yes		yes
Coendou_prehensilis	yes
Cuniculus_paca	yes
Dasyprocta_leporina	yes		yes
Dasyprocta_prymnolopha	yes
Hydrochoerus_hydrochaeris	yes
Hylaeamys_megacephalus	yes; ADD_DISS		yes
Nectomys_rattus	yes		yes
Oecomys_trinitatis	yes
Sciurus_aestuans	yes		yes
Mazama_americana	yes
Cerdocyon_thous	yes			yes
Eira_barbara	yes			yes
Galictis_vittata	yes			yes
Leopardus_pardalis	yes			yes
Leopardus_tigrinus	yes
Leopardus_wiedii	yes			yes
Nasua_nasua	yes			yes
Panthera_onca	yes			yes
Potos_flavus	yes			yes
Procyon_cancrivorus	yes			yes
Puma_yagouaroundi	yes
Speothos_venaticus	yes
Pecari_tajacu	yes
Tayassu_pecari	yes
Anoura_caudifer	yes
Anoura_geoffroyi	yes
Artibeus_concolor	IUCN_text
Artibeus_lituratus	IUCN_text
Artibeus_obscurus	IUCN_text
Artibeus_planirostris	IUCN_text
Carollia_brevicauda	IUCN_text
Carollia_perspicillata	IUCN_text
Centronycteris_maximiliani	IUCN_text
Choeroniscus_minor	IUCN_text
Chrotopterus_auritus	IUCN_text
Cynomops_abrasus	IUCN_text
Cynomops_greenhalli	IUCN_text
Cynomops_planirostris	IUCN_text
Dermanura_cinerea	IUCN_text
Dermanura_gnoma	IUCN_text
Diaemus_youngi	IUCN_text
Diclidurus_albus	IUCN_text
Diclidurus_scutatus	IUCN_text
Diphylla_ecaudata	IUCN_text
Eptesicus_brasiliensis	IUCN_text
Eptesicus_diminutus	IUCN_text
Eptesicus_furinalis	IUCN_text
Eumops_auripendulus	IUCN_text
Eumops_delticus	IUCN_text
Eumops_glaucinus	IUCN_text
Eumops_perotis	IUCN_text
Furipterus_horrens	IUCN_text
Gardnerycteris_crenulatum	IUCN_text
Glossophaga_soricina	IUCN_text
Glyphonycteris_sylvestris	IUCN_text
Histiotus_velatus	IUCN_text
Lasiurus_blossevillii	IUCN_text
Lasiurus_cinereus	IUCN_text
Lasiurus_ega	IUCN_text
Lasiurus_egregius	IUCN_text
Lichonycteris_degener	IUCN_text
Lonchorhina_aurita	IUCN_text
Lophostoma_brasiliense	IUCN_text
Lophostoma_silvicolum	IUCN_text
Macrophyllum_macrophyllum	IUCN_text
Micronycteris_hirsuta	IUCN_text
Micronycteris_megalotis	IUCN_text
Micronycteris_minuta	IUCN_text
Micronycteris_schmidtorum	IUCN_text
Mimon_bennettii	IUCN_text
Molossops_mattogrossensis	IUCN_text
Molossops_neglectus	IUCN_text
Molossops_temminckii	IUCN_text
Molossus_currentium	IUCN_text
Molossus_molossus	IUCN_text
Molossus_pretiosus	IUCN_text
Molossus_rufus	IUCN_text
Myotis_albescens	IUCN_text
Myotis_nigricans	IUCN_text
Myotis_riparius	IUCN_text
Myotis_simus	IUCN_text
Noctilio_albiventris	IUCN_text
Noctilio_leporinus	IUCN_text
Nyctinomops_aurispinosus	IUCN_text
Nyctinomops_laticaudatus	IUCN_text
Nyctinomops_macrotis	IUCN_text
Peropteryx_kappleri	IUCN_text
Peropteryx_leucoptera	IUCN_text
Peropteryx_macrotis	IUCN_text
Phylloderma_stenops	IUCN_text
Phyllostomus_discolor	IUCN_text
Phyllostomus_elongatus	IUCN_text
Phyllostomus_hastatus	IUCN_text
Platyrrhinus_lineatus	IUCN_text
Promops_centralis	IUCN_text
Promops_nasutus	IUCN_text
Pteronotus_personatus	IUCN_text
Pygoderma_bilabiatum	IUCN_text
Rhinophylla_pumilio	IUCN_text
Rhogeessa_hussoni	IUCN_text
Rhogeessa_io	IUCN_text
Rhynchonycteris_naso	IUCN_text
Saccopteryx_bilineata	IUCN_text
Saccopteryx_leptura	IUCN_text
Sturnira_tildae	IUCN_text
Thyroptera_tricolor	IUCN_text
Trachops_cirrhosus	IUCN_text
Uroderma_bilobatum	IUCN_text
Uroderma_magnirostrum	IUCN_text
Tapirus_terrestris	yes			yes
Bradypus_variegatus	IUCN_text
Cabassous_unicinctus	IUCN_text
Cyclopes_didactylus	IUCN_text
Dasypus_novemcinctus	IUCN_text
Dasypus_septemcinctus	IUCN_text
Euphractus_sexcinctus	yes		yes
Myrmecophaga_tridactyla	IUCN_text
Priodontes_maximus	IUCN_text
Tamandua_tetradactyla	IUCN_text
Alouatta_belzebul	IUCN_text
